# Mitochondrial-Derived Compartments are Multilamellar Domains that Encase Membrane Cargo and Cytosol

**DOI:** 10.1101/2023.07.07.548169

**Authors:** Zachary N. Wilson, Matt West, Alyssa M. English, Greg Odorizzi, Adam L. Hughes

**Affiliations:** Department of Biochemistry, University of Utah School of Medicine, Salt Lake City, UT 84112, USA; Department of Molecular, Cellular, and Developmental Biology, University of Colorado Boulder, Boulder, CO 80309

## Abstract

Preserving the health of the mitochondrial network is critical to cell viability and longevity. To do so, mitochondria employ several membrane remodeling mechanisms, including the formation of mitochondrial-derived vesicles (MDVs) and compartments (MDCs) to selectively remove portions of the organelle. In contrast to well-characterized MDVs, the distinguishing features of MDC formation and composition remain unclear. Here we used electron tomography to observe that MDCs form as large, multilamellar domains that generate concentric spherical compartments emerging from mitochondrial tubules at ER-mitochondria contact sites. Time-lapse fluorescence microscopy of MDC biogenesis revealed that mitochondrial membrane extensions repeatedly elongate, coalesce, and invaginate to form these compartments that encase multiple layers of membrane. As such, MDCs strongly sequester portions of the outer mitochondrial membrane, securing membrane cargo into a protected domain, while also enclosing cytosolic material within the MDC lumen. Collectively, our results provide a model for MDC formation and describe key features that distinguish MDCs from other previously identified mitochondrial structures and cargo-sorting domains.

**SUMMARY:** Wilson and colleagues use electron tomography and time-lapse fluorescence microscopy to observe that mitochondrial-derived compartments (MDCs) are generated from outer mitochondrial membrane extensions that repeatedly elongate, coalesce, and invaginate to secure membrane cargo and cytosol within a distinct, protected domain.
