## Supplementary material for "Mitochondrial-Derived Compartments are Multilamellar Domains that Encase Membrane Cargo and Cytosol": Table S1

### Sheet: Sheet1
Table S1. Yeast strains used in this study.
Genotype	Strain
BY4741 MATa his3Δ1 leu2Δ0 ura3Δ0 met15Δ0
BY4742 MATα his3Δ1 leu2Δ0 ura3Δ0 lys2Δ0
BY4743 MATa/MATα his3Δ1/his3Δ1 leu2Δ0/leu2Δ0 ura3Δ0/ura3Δ0 met15Δ0/+ lys2Δ0/+
BY4741 TOM70-yEGFP:KanMX TIM50-mCherry:KanMX	AHY4895
BY4743 TOM70-yEGFP:KanMX/+ TIM50-mCherry:KanMX/+	AHY1480
BY4743 TOM70-yEGFP:SpHIS5MX/TOM70-yEGFP:SpHIS5MX TIM50-mCherry:KanMX/TIM50-mCherry:KanMX	AHY7053
BY4743 Tom70-mCherry:KanMX/Tom70-GFP-IAA7:URA3 leu2Δ0/GPD-OsTir1:Leu2	AHY10712
BY4741 Tom70-mCherry::KanMX Mdm12-AID-6xFLAG::HygMX GPDpr-OsTir1::Leu2	AHY10239
BY4743 TOM70-mCherry:KanMX/TOM70-mCherry:KanMX POR1/POR1pr:GFP-IAA7:URA3 leu2Δ0/GPDpr-OsTIR1:LEU2	AHY11554
BY4743 URA3:NOP1pr-sfGFP-FZO1/+ Tom70-mCherry::KanMX/+	AHY13046
BY4743 URA3:NOP1pr-sfGFP-DNM1/+ Tom70-mCherry::KanMX/+	AHY13047
BY4741 Tom70-yeGFP:KanMX Tim50-mCherry:KanMX dnm1∆:URA3	AHY13452
BY4741 Tom70-yeGFP:KanMX Tim50-mCherry:KanMX dnm1∆:URA3 fzo1∆:LEU2	AHY13454
Mat α Tom70-yeGFP:KanMX Tim50-mCherry:KanMX dnm1∆:URA3 fzo1∆::HygMX pRS415-fzo1-1	AHY13567
Mat a Tom70-yeGFP:KanMX Tim50-mCherry:KanMX fzo1∆::HygMX pRS415-fzo1-1	AHY13568
Mat α Tom70-yeGFP:KanMX Tim50-mCherry:KanMX pRS415-fzo1-1	AHY13569
Mat α Tom70-yeGFP:KanMX Tim50-mCherry:KanMX fzo1∆::HygMX pRS415-FZO1	AHY14613
Mat a Tom70-yeGFP:KanMX Tim50-mCherry:KanMX dnm1∆:URA3 fzo1∆::HygMX pRS415-FZO1	AHY14614
Mat a Tom70-yeGFP:KanMX Tim50-mCherry:KanMX pRS415-FZO1	AHY14616
