## Supplementary material for "Mitochondrial-Derived Compartments are Multilamellar Domains that Encase Membrane Cargo and Cytosol": Table S2

### Sheet: Sheet1
Table S2. Oligonucleotides used in this study.
Name	Sequence	Number
Tom70 pKT Tag F	TCAAGAAACTTTAGCTAAATTACGCGAACAGGGTTTAATGGGTGACGGTGCTGGTTTA	797
Tom70 pKT Tag R	TTTGTCTTCTCCTAAAAGTTTTTAAGTTTATGTTTACTGTTCGATGAATTCGAGCTCG	798
Tim50 pKT Tag F	TGAAGAGGAAAAGAAAAAGAAGAAGATTGCTGAATCCAAAGGTGACGGTGCTGGTTTA	419
Tim50 pKT Tag R	ATAGATACGTAGATACATGAGAAGAGGGTTTACATGAAAATCGATGAATTCGAGCTCG	420
TOM70 pFA6a C term tag F	TCAAGAAACTTTAGCTAAATTACGCGAACAGGGTTTAATGcggatccccgggttaattaa	5205
TOM70 pFA6a C term tag R	TTTGTCTTCTCCTAAAAGTTTTTAAGTTTATGTTTACTGTgaattcgagctcgtttaaac	5206
MDM12 AID tag F	GTTAATAAAAAGCCTAAGAACAAGAAGAAGGGCCGTAAAcgtacgctgcaggtcgac	5205
MDM12 AID tag R	AACATTTGAGGATTACTAATGACAAAAATCTTTATACGCTgccgcataggccactagtg	5206
POR1pr-GFP-IAA7 F	CAAGCGTACCCAAAGCAAAAATCAAACCAACCTCTCAACAcggatccccgggttaat	5542
POR1pr-GFP-IAA7 R	ATGGTATATAGTGAACATATATATATTAGATATATACGTgaattcgagctcgtttaaac	5543
DNM1 KO F	TTAAGTAGCTACCAGCGAATCTAAATACGACGGATAAAGAGATTGTACTGAGAGTGCACC	435
DNM1 KO R	TGTTGAAGTAAGATCAAAAATGAGATGAATTATGCAATTACTGTGCGGTATTTCACACCG	436
FZO1 KO F	GATATCACGGATAGAGGCAAAACGGTAGGCTCATTTAACGGATTGTACTGAGAGTGCACC	435
FZO1 KO R	ATTGATTTGAAAAGACCTCATATATTTACAAGAATATCTACTGTGCGGTATTTCACACCG	436
